# Local translational repression and retention of SynGAP1 during synaptic plasticity

**DOI:** 10.64898/2026.04.29.719691

**Authors:** Rhys W. Livingstone, Paul G. Donlin-Asp

## Abstract

Synaptic plasticity depends on tightly controlled protein production, yet most locally synthesised synaptic proteins studied to date promote strengthening. Here, we investigate whether SynGAP1—a key negative regulator of Ras/Rap signalling—undergoes local translation to constrain plasticity. We find highly regulated developmental distribution of SynGAP1 isoforms, with stable synaptic occupancy of α1, progressive enrichment of α2, and late dendritic accumulation of β, with all isoforms positioned at the PSD. Despite abundant dendritic *Syngap1* mRNA, nascent SynGAP1 translation is dynamically regulated, showing suppression during synaptic maturation. Contrary to the prevailing model, we find that activity-induced dispersion of SynGAP1 is an artefact of GFP overexpression, as the endogenous protein remains stably anchored at synapses following LTP induction. Instead, we uncover a transient, dendrite-specific suppression of SynGAP1 synthesis upon LTP induction. Our findings oppose the current model of SynGAP1 dispersion and identify translational repression as a key regulatory mechanism for synaptic SynGAP1. We propose that synapses transiently lift inhibitory constraints not by physically removing SynGAP1, but through its well reported inactivation and halting its local production.
