## Supplemental Table 1 for "Local translational repression and retention of SynGAP1 during synaptic plasticity"

### Sheet: Protein (development)
Puncta/µm			p value					Integrated Density				p value
	Mean	SD	ANOVA	Post hoc						Mean	SD	ANOVA	Post hoc
Figure 1				DIV7vsDIV14	DIV14vsDIV21	DIV7vsDIV21			Figure 1				DIV7vsDIV14	DIV14vsDIV21	DIV7vsDIV21
PSD95									PSD95
DIV7	0.53	0.189	<0.0001*	<0.0001*					DIV7	43.21	10.75	0.0015*	>0.9999
DIV14	1	0.435			0.0017*				DIV14	43.33	6.604			0.0029*
DIV21	1.32	0.378				<0.0001*			DIV21	71.84	41.17				0.0108*
a1									a1
DIV7	0.63	0.271	0.0595						DIV7	51.49	18.37	0.1503
DIV14	0.86	0.306							DIV14	53.39	20.5
DIV21	0.78	0.502							DIV21	66.35	34.13
a2									a2
DIV7	0.48	0.17	<0.0001*	0.1035					DIV7	85.5	23.2	0.9542
DIV14	0.63	0.2			<0.0001*				DIV14	82.23	31.83
DIV21	0.94	0.32				<0.0001*			DIV21	82.8	37.42
b									b
DIV7	0.83	0.214	0.0082*	0.7752					DIV7	59.34	19.8	0.9912
DIV14	0.89	0.232			0.0536				DIV14	68.13	40.44
DIV21	1.11	0.514				0.0088*			DIV21	62.31	27.02

### Sheet: mRNA (developement)
Puncta/µm2 (soma)			p value					Puncta/µm (dendrites)			p value
	Mean	SD	ANOVA	Post hoc					Mean	SD	ANOVA	Post hoc
Figure 2				DIV7vsDIV14	DIV14vsDIV21	DIV7vsDIV21		Figure 2				DIV7vsDIV14	DIV14vsDIV21	DIV7vsDIV21
PSD95								PSD95
DIV7	0.17	0.081	0.1378					DIV7	0.1	0.1	0.214
DIV14	0.28	0.2						DIV14	0.11	0.1
DIV21	0.26	0.2						DIV21	0.1277	0.09
SynGAP1								SynGAP1
DIV7	0.19	0.071	0.1718					DIV7	0.072	0.067	0.2736
DIV14	0.263	0.173						DIV14	0.059	0.072
DIV21	0.312	0.22						DIV21	0.066	0.043

### Sheet: Nascent SynGAP1a2 (development)
Puncta/µm2 (soma)			p value					Puncta/µm (dendrites)			p value
	Mean	SD	ANOVA	Post hoc					Mean	SD	ANOVA	Post hoc
Figure 2				DIV7vsDIV14	DIV14vsDIV21	DIV7vsDIV21		Figure 2				DIV7vsDIV14	DIV14vsDIV21	DIV7vsDIV21
SynGAP1a2								SynGAP1a2
DIV7	0.1076	0.06857	<0.0001*	0.0296*				DIV7	0.1324	0.09992	<0.0001*	0.1014
DIV14	0.06774	0.04777			0.0001*			DIV14	0.07439	0.05582			0.0396*
DIV21	0.1697	0.09091				0.9592		DIV21	0.1972	0.09229				<0.0001*
+ Anisomycin				vs aniso	vs aniso	vs aniso		+ Anisomycin
DIV7	0.03783	0.02534	<0.0001*	<0.0001*				DIV7	0.05245	0.04565	<0.0001*	0.0003*
DIV14	0.02026	0.02121			<0.0001*			DIV14	0.02979	0.0362			0.0021*
DIV21	0.03275	0.02508				<0.0001*		DIV21	0.05787	0.04622				<0.0001*

### Sheet: Dispersion (endogenous)
Puncta/µm			p value					Integrated Density (A.U.)			p value
	Mean	SD	ANOVA	Post hoc					Mean	SD	ANOVA	Post hoc
a1								a1
Control	0.685	0.269	0.9017					Control	401.1	76.21	0.3124
Induction	0.734	0.232						Induction	426	85.45
10 min cLTP	0.705	0.24						10 min cLTP	461.1	79.06
20 min cLTP	0.686	0.252						20 min cLTP	371.2	135.3
40 min cLTP	0.721	0.244						40 min cLTP	420	409.8
60 min cLTP	0.676	0.258						60 min cLTP	409.8	88.69
a2								a2
Control	0.86	0.265	0.7438					Control	598.4	276.6	0.0419
Induction	0.775	0.283						Induction	692.2	187.3
10 min cLTP	0.786	0.295						10 min cLTP	553.6	263.8
20 min cLTP	0.793	0.284						20 min cLTP	699.9	252.7
40 min cLTP	0.845	0.282						40 min cLTP	584.6	164.4
60 min cLTP	0.86	0.325						60 min cLTP	495.1	142.1
b								b
Control	0.95	0.343	0.2971					Control	421.9	79.48	0.699
Induction	0.918	0.321						Induction	415.5	87.28
10 min cLTP	0.865	0.382						10 min cLTP	420.6	103.3
20 min cLTP	1.051	0.382						20 min cLTP	412.3	101.8
40 min cLTP	0.91	0.394						40 min cLTP	389.6	74.11
60 min cLTP	1.019	0.268						60 min cLTP	430.9	89.26

### Sheet: Dispersion (live imaging)
Fold Change
	Mean	SD
Total events
Baseline	1	0.31
cLTP	0.75	0.38
Recovery	0.68	0.36
Dispersing events
Baseline	1	0.31
cLTP	0.4	0.17
Recovery	0.48	0.34
Non-dispersing events
Baseline	1	0.3
cLTP	0.91	0.33
Recovery	0.77	0.34

### Sheet: Nascent SynGAP1a2 (cLTP)
Puncta/µm2 (soma)			p value					Puncta/µm (dendrites)			p value
	Mean	SD	ANOVA	Post hoc					Mean	SD	ANOVA	Post hoc
				Control vs Early	Control vs Late	Early vs Late						Control vs Early	Control vs Late	Early vs Late
SynGAP1a2								SynGAP1a2
Control	0.1478	0.08445	<0.0001*	0.0626				Control	0.2392	0.1217	<0.0001*	0.0396*
Early cLTP	0.1071	0.09596			>0.9999			Early cLTP	0.1442	0.09318			0.6363
Late cLTP	0.1402	0.11				0.2638		Late cLTP	0.1764	0.08792				0.6558
+ Anisomycin				vs aniso	vs aniso	vs aniso		+ Anisomycin				vs aniso	vs aniso	vs aniso
Control	0.01987	0.0156	<0.0001*	<0.0001*				Control	0.04894	0.04254	<0.0001*	<0.0001*
Early cLTP	0.02055	0.01764			<0.0001*			Early cLTP	0.05125	0.04755			0.0001*
Late cLTP	0.02124	0.01749				<0.0001*		Late cLTP	0.04943	0.04193				<0.0001*
